# Phage-display immunoprecipitation sequencing reveals distinct antibody repertoire patterns across a rural-urban gradient

**DOI:** 10.1101/2025.08.26.671278

**Authors:** Ross F. Laidlaw, Gabriel Innocenti, Thomas Vogl, Moustapha Mbow, Maria Yazdanbakhsh, Mikhael D. Manurung

## Abstract

Environmental microbial exposures are hypothesized to drive immune profile differences across rural-urban gradients, yet direct evidence linking exposures to immune phenotypes remains limited. Here, we employed phage-displayed immunoprecipitation sequencing (PhIP-seq) to profile antibody repertoires against 357,192 epitopes from >700 organisms in 62 age-matched healthy adults from rural Senegal (n=29), urban Senegal (n=20), and urban Netherlands (n=13). PhIP-Seq analysis identified two major patterns of antibody repertoire variation: geographically restricted signatures distinguishing Senegal from the Netherlands, and a trajectory associated with rural-urban gradients spanning from rural Senegal to urban Netherlands. Integration of PhIP-seq data with high-dimensional immunological profiling revealed immune signatures correlated with the rural-urban antibody repertoire trajectory. Our findings demonstrate that antibody repertoire profiling captures distinct microbial exposure histories across both geographic regions and rural-urban gradients and correlates with variation in immune signatures. This work establishes PhIP-seq as a powerful tool for linking environmental exposure histories to population-level immune landscapes and provides insights into immune adaptation across diverse environments.
