## Supplementary File 2 for "Phage-display immunoprecipitation sequencing reveals distinct antibody repertoire patterns across a rural-urban gradient"

	ID	p.value	Z	Organism	Protein	p.adjust	direction
Z1	agilent_104875	0.000986473361123962	3.29435639435582	phocaeicola vulgatus	bifunctional metallophosphatase/5'-nucleotidase	0.0118071478181016	decreaseUrbanization
Z16	agilent_113080	4.00451244876255e-07	5.06874312022154	shigella sonnei	invasin ipac	2.40270746925753e-05	decreaseUrbanization
Z18	agilent_116490	0.000311964278873519	3.60515699633591	shigella sonnei	invasin ipab	0.00550525198012092	decreaseUrbanization
Z19	agilent_1167	0.00144952013545312	3.18460440242859	human herpesvirus 1	envelope glycoprotein g	0.0149350751751599	decreaseUrbanization
Z35	agilent_12015	0.00018289678252373	3.74153900683841	human herpesvirus 1	envelope glycoprotein d	0.00352996050407004	decreaseUrbanization
Z37	agilent_12017	0.00018289678252373	3.74153900683841	human herpesvirus 1	envelope glycoprotein d	0.00352996050407004	decreaseUrbanization
Z41	agilent_12021	0.00626722938376183	2.73346231960991	human cytomegalovirus	envelope glycoprotein m	0.0442392662383188	decreaseUrbanization
Z43	agilent_12023	0.00455411619811385	2.83698913314941	human cytomegalovirus	envelope glycoprotein m	0.0326156618338915	decreaseUrbanization
Z46	agilent_120811	1.60056131113504e-07	5.24059906780536	shigella sonnei	invasin ipab	1.20042098335128e-05	decreaseUrbanization
Z48	agilent_124313	2.43846382428178e-09	5.965526556662	shigella sonnei	invasin ipac	2.92615658913813e-07	decreaseUrbanization
Z64	agilent_141247	1.72177676480868e-09	6.02209134019145	shigella sonnei	invasin ipac	2.92615658913813e-07	decreaseUrbanization
Z72	agilent_150541	0.000616256063598673	-3.42435700493063	phocaeicola vulgatus	port family protein	0.00916118159379301	increaseUrbanization
Z78	agilent_160350	0.00115150476429189	3.2506278605511	bacteroides caccae	beta-hexosaminidase	0.0123375510459845	decreaseUrbanization
Z89	agilent_170679	0.00159307468535039	-3.15717177932426	faecalibacterium prausnitzii	macrolide export atp-binding/permease protein macb	0.0149350751751599	increaseUrbanization
Z90	agilent_170771	0.000810409795265924	-3.34921466824464	barnesiella intestinihominis	fibronectin type-iii domain-containing protein	0.0109117215988129	increaseUrbanization
Z94	agilent_173099	5.31999385993454e-10	6.20936260709353	shigella flexneri	invasin ipac	1.59599815798036e-07	decreaseUrbanization
Z95	agilent_173653	6.20291913482983e-07	4.9847898588108	shigella sonnei	outer membrane protein icsa autotransporter	3.31931839635098e-05	decreaseUrbanization
Z103	agilent_182080	0.00106961393237301	3.27154545339139	bacteroides	tonb-dependent receptor plug domain protein	0.0121088369702605	decreaseUrbanization
Z116	agilent_198635	0.00452092373088256	2.83932392717525	staphylococcus aureus	exotoxin 5	0.0326156618338915	decreaseUrbanization
Z129	agilent_202527	0.00159307468535039	-3.15717177932426	bacteroides fragilis	uncharacterized protein	0.0149350751751599	increaseUrbanization
Z131	agilent_204192	0.001069613932373	3.27154545339139	phocaeicola dorei	uncharacterized protein	0.0121088369702605	decreaseUrbanization
Z144	agilent_211706	0.000872937727905029	-3.32856774220903	akkermansia muciniphila	alpha-n-acetylglucosaminidase	0.0109117215988129	increaseUrbanization
Z145	agilent_211821	4.00451244876255e-07	5.06874312022154	shigella sonnei	invasin ipac	2.40270746925753e-05	decreaseUrbanization
Z149	agilent_214358	0.00328603678080759	-2.93963067089935	staphylococcus aureus	exported protein	0.0266435414660075	increaseUrbanization
Z155	agilent_219967	4.5783067786667e-05	4.07617246387481	streptococcus pyogenes	grab	0.00130808765104763	decreaseUrbanization
Z156	agilent_220104	0.000626014075575856	3.42008571387577	shigella flexneri	probable e3 ubiquitin-protein ligase ipah4.5	0.00916118159379301	decreaseUrbanization
Z165	agilent_221258	6.63863679270196e-07	4.97164738409374	shigella flexneri	invasin ipac	3.31931839635098e-05	decreaseUrbanization
Z171	agilent_221918	0.000420664393344957	3.52676850248543	shigella flexneri	outer membrane protein icsa autotransporter	0.00721138960019926	decreaseUrbanization
Z173	agilent_222015	0.00156158398949301	3.16298868866674	streptococcus pneumoniae	pneumococcal surface protein a	0.0149350751751599	decreaseUrbanization
Z180	agilent_223030	0.0001107151780439	3.86582307916583	shigella flexneri	e3 ubiquitin-protein ligase ipah9.8	0.00276787945109751	decreaseUrbanization
Z185	agilent_223393	9.17901119610598e-05	3.91132774293249	shigella flexneri	e3 ubiquitin-protein ligase ipah9.8	0.00241687828870646	decreaseUrbanization
Z189	agilent_223729	0.000872937727905029	-3.32856774220903	neisseria meningitidis	iga-specific serine endopeptidase autotransporter	0.0109117215988129	increaseUrbanization
Z206	agilent_226014	1.60056131113504e-07	5.24059906780536	shigella flexneri	invasin ipac	1.20042098335128e-05	decreaseUrbanization
Z215	agilent_227745	2.84687058512531e-05	-4.18538189752789	haemophilus influenzae	adhesin	0.000899011763723782	increaseUrbanization
Z218	agilent_228734	1.93397563235315e-05	4.27238008222495	shigella flexneri	invasin ipaa	0.000644658544117718	decreaseUrbanization
Z228	agilent_230186	9.26470010670808e-05	-3.90908333896191	escherichia coli	autotransporter	0.00241687828870646	increaseUrbanization
Z231	agilent_230436	0.000197662270503286	3.7219856350617	shigella flexneri	outer membrane protein icsa autotransporter	0.00359385946369611	decreaseUrbanization
Z232	agilent_230549	1.69102269851063e-06	4.7872261233875	shigella flexneri	invasin ipac	7.24724013647414e-05	decreaseUrbanization
Z233	agilent_230585	0.000532351900237988	3.463926522915	salmonella enterica	e3 ubiquitin-protein ligase ssph2	0.00863273351737278	decreaseUrbanization
Z235	agilent_231153	1.20549190528376e-05	4.37659223802409	shigella flexneri	e3 ubiquitin-protein ligase ipah9.8	0.000452059464481408	decreaseUrbanization
Z236	agilent_231213	0.00456619265674481	2.83614348502419	shigella flexneri	probable e3 ubiquitin-protein ligase ipah4.5	0.0326156618338915	decreaseUrbanization
Z238	agilent_231383	0.00667138333765839	2.71281751826654	shigella flexneri	invasin ipaa	0.0465445349138957	decreaseUrbanization
Z242	agilent_232269	1.27253948288713e-06	4.84399529257035	shigella flexneri	invasin ipac	5.87325915178675e-05	decreaseUrbanization
Z244	agilent_232523	0.00227477043618415	3.05179546955148	shigella flexneri	invasin ipab	0.0199291579334848	decreaseUrbanization
Z247	agilent_233259	0.00100360756453864	3.28951345952145	shigella flexneri	probable e3 ubiquitin-protein ligase ipah7.8	0.0118071478181016	decreaseUrbanization
Z249	agilent_234348	0.000872937727905029	-3.32856774220903	streptococcus pyogenes	streptolysin o	0.0109117215988129	increaseUrbanization
Z258	agilent_235763	2.38547096872603e-09	5.96911283956305	shigella flexneri	invasin ipac	2.92615658913813e-07	decreaseUrbanization
Z261	agilent_236457	0.00100360756453864	3.28951345952145	streptococcus pyogenes	grab	0.0118071478181016	decreaseUrbanization
Z274	agilent_237918	0.00170013029030502	-3.13815830537607	haemophilus influenzae	adhesin	0.0156935103720463	increaseUrbanization
Z278	agilent_239137	5.31999385993454e-10	6.20936260709353	shigella flexneri	invasin ipac	1.59599815798036e-07	decreaseUrbanization
Z281	agilent_239537	1.93397563235315e-05	4.27238008222495	shigella flexneri	probable e3 ubiquitin-protein ligase ipah4.5	0.000644658544117718	decreaseUrbanization
Z282	agilent_239762	6.87068816212495e-06	4.49765557840684	shigella flexneri	probable e3 ubiquitin-protein ligase ipah7.8	0.000274827526484998	decreaseUrbanization
Z292	agilent_241538	0.0040922304048158	2.87096329381703	shigella flexneri	invasin ipaa	0.0320758981460575	decreaseUrbanization
Z295	agilent_241734	0.000872937727905029	-3.32856774220903	legionella pneumophila	uncharacterized protein	0.0109117215988129	increaseUrbanization
Z303	agilent_24468	0.000455260627681788	3.50578627432848	shigella sonnei	invasin ipac	0.0075876771280298	decreaseUrbanization
Z310	agilent_2709	0.00328603678080759	-2.93963067089935	homo sapiens	syncytin-1	0.0266435414660075	increaseUrbanization
Z327	agilent_3692	3.5736662746754e-05	4.13344449673428	human herpesvirus 1	envelope glycoprotein g	0.00107209988240262	decreaseUrbanization
Z337	agilent_44109	0.00278080830788226	2.99098315698768	bacteroides uniformis	membrane protein	0.023835499781848	decreaseUrbanization
Z339	agilent_44948	0.00229185316235075	-3.04954890426601	dorea longicatena	lysm domain protein	0.0199291579334848	increaseUrbanization
Z346	agilent_48255	0.00286942184370443	-2.98139098873397	parabacteroides merdae	coenzyme a biosynthesis bifunctional protein coabc	0.0242486352989107	increaseUrbanization
Z362	agilent_56881	0.00111565909594418	3.25960897987959	clostridiales bacterium	uncharacterized protein	0.0121708265012092	decreaseUrbanization
Z378	agilent_71908	1.36203916649755e-07	5.27029601810365	shigella sonnei	invasin ipac	1.20042098335128e-05	decreaseUrbanization
Z400	agilent_80893	0.000710237939608352	3.38559626279665	shigella sonnei	outer membrane protein icsa autotransporter	0.0101462562801193	decreaseUrbanization
Z419	agilent_8991	0.000616256063598673	-3.42435700493063	epstein-barr virus	epstein-barr nuclear antigen 6	0.00916118159379301	increaseUrbanization
Z420	agilent_8993	0.000616256063598673	-3.42435700493063	epstein-barr virus	epstein-barr nuclear antigen 6	0.00916118159379301	increaseUrbanization
Z431	agilent_9788	0.00416986675898747	2.86501713659639	human cytomegalovirus	large structural phosphoprotein	0.0320758981460575	decreaseUrbanization
Z432	corona2_10112	0.00353893611817167	-2.91657854002057	btrf-alphacov/yn2012		0.0283114889453734	increaseUrbanization
Z470	twist_28861	0.00416986675898747	-2.86501713659639	rhinovirus b	genome polyprotein	0.0320758981460575	increaseUrbanization
Z479	twist_32071	0.00452092373088256	2.83932392717525	plasmodium falciparum	interspersed repeat antigen	0.0326156618338915	decreaseUrbanization
Z494	twist_35871	0.00159307468535039	-3.15717177932426	epstein-barr virus	ebna3c latent protein	0.0149350751751599	increaseUrbanization
Z496	twist_36437	0.000188264560217069	3.7342644986073	human herpesvirus 1	glycoprotein g, partial	0.00352996050407004	decreaseUrbanization
Z498	twist_37139	0.000170160009199702	-3.75963709792779	streptococcus dysgalactiae	albumin-binding ga domain-containing protein, partial	0.00352996050407004	increaseUrbanization
Z506	twist_41031	0.000118042873395207	3.85015546580545	human gammaherpesvirus 8	k8.1	0.00280056143891283	decreaseUrbanization
Z508	twist_42197	0.00328603678080759	-2.93963067089935	homo sapiens	syncytin-1 precursor	0.0266435414660075	increaseUrbanization
Z527	twist_47697	0.00452092373088256	2.83932392717525	plasmodium falciparum	interspersed repeat antigen	0.0326156618338915	decreaseUrbanization
Z532	twist_48097	0.00452092373088256	2.83932392717525	plasmodium falciparum	interspersed repeat antigen	0.0326156618338915	decreaseUrbanization
Z547	twist_51296	0.000150026267420804	-3.7910259649067	epstein-barr virus	ebna3c latent protein	0.00333391705379565	increaseUrbanization
Z548	twist_51298	0.00159307468535039	-3.15717177932426	epstein-barr virus	ebna3c latent protein	0.0149350751751599	increaseUrbanization
Z555	twist_54039	0.00111565909594418	3.25960897987959	plasmodium falciparum	interspersed repeat antigen	0.0121708265012092	decreaseUrbanization
Z580	twist_58790	0.000121357662352889	-3.84336723743926	rhinovirus b	genome polyprotein	0.00280056143891283	increaseUrbanization
Z581	twist_58791	0.00144952013545312	-3.18460440242859	rhinovirus b	genome polyprotein	0.0149350751751599	increaseUrbanization
Z582	twist_58793	0.000815829238532136	3.34736768318405	human herpesvirus 1	envelope glycoprotein d	0.0109117215988129	decreaseUrbanization
Z584	twist_58795	0.00018289678252373	3.74153900683841	human herpesvirus 1	envelope glycoprotein d	0.00352996050407004	decreaseUrbanization
Z591	twist_59814	0.00229185316235075	-3.04954890426601	bacillus phage b4	hypothetical protein bcb4_0134	0.0199291579334848	increaseUrbanization
Z594	twist_80879	0.00212294855150974	3.0724704445966	lactococcus phage	hypothetical protein phi145_34	0.0192995322864522	decreaseUrbanization
Z597	twist_94732	0.00159307468535039	-3.15717177932426	bacillus phage b4	hypothetical protein bcb4_0134	0.0149350751751599	increaseUrbanization
